# Polygenic architecture of human neuroanatomical diversity

**DOI:** 10.1101/592337

**Authors:** Anne Biton, Nicolas Traut, Jean-Baptiste Poline, Benjamin S. Aribisala, Mark E. Bastin, Robin Bülow, Simon R. Cox, Ian J. Deary, Masaki Fukunaga, Hans J. Grabe, Saskia Hagenaars, Ryota Hashimoto, Masataka Kikuchi, Susana Muñoz Maniega, Matthias Nauck, Natalie A. Royle, Alexander Teumer, Maria Valdes Hernandez, Uwe Völker, Joanna M. Wardlaw, Katharina Wittfeld, Hidenaga Yamamori, Alzheimer’s Disease Neuroimaging Initiative, Thomas Bourgeron, Roberto Toro

## Abstract

We analysed the genomic architecture of neuroanatomical diversity using magnetic resonance imaging and single nucleotide polymorphism (SNP) data from >26,000 individuals from the UK Biobank project and 5 other projects that had previously participated in the ENIGMA consortium. Our results confirm the polygenic architecture of neuroanatomical diversity, with SNPs capturing from 40% to 54% of regional brain volume variance. Chromosomal length correlated with the amount of phenotypic variance captured, r∼0.64 on average, suggesting that at a global scale causal variants are homogeneously distributed across the genome. At a local scale, SNPs within genes (∼51%) captured ∼1.5 times more genetic variance than the rest; and SNPs with low minor allele frequency (MAF) captured less variance than the rest: the 40% of SNPs with MAF<5% captured <1/4th of the genetic variance. We also observed extensive pleiotropy across regions, with an average genetic correlation of r_G_∼0.45. Genetic correlations were similar to phenotypic and environmental correlations, however, genetic correlations were often larger than phenotypic correlations for the left/right volumes of the same region. The heritability of differences in left/right volumes was generally not statistically significant, suggesting an important influence of environmental causes in the variability of brain asymmetry. Our code is available at https://github.com/neuroanatomy/genomic-architecture.
