## Supplementary material for "Polygenic architecture of human neuroanatomical diversity": h2 all datasets maf001

### Sheet: hsq_allDatasets_maf001
dataset	pheno	method	n	V(G)/Vp	V(G)/Vp_se	V(e)	V(e)_se	V(G)	V(G)_se	Vp	Vp_se	logL	logL0	LRT	Pval
UKB-22110	accumbens	FIRST	13071	0.299907	0.045979	0.006391	0.000419	0.002738	0.000425	0.009129	0.000114	24147.3	24125.7	43.189	2.49e-11
UKB-22110	amygdala	FIRST	13071	0.171645	0.045259	0.004467	0.000246	0.000926	0.000245	0.005393	6.7e-05	27564.2	27556.7	14.943	5.54e-05
UKB-22110	brain	FIRST	13086	0.579346	0.045038	0.00044	4.6e-05	0.000605	4.9e-05	0.001045	1.3e-05	38413	38330.9	164.235	0
UKB-22110	caudate	FIRST	13071	0.569578	0.044872	0.001032	0.000106	0.001366	0.000112	0.002399	3e-05	32941.5	32860.1	162.694	0
UKB-22110	height	NA	13046	0.716436	0.044794	10.8935	1.69669	27.5229	1.82746	38.4165	0.487155	-30153.1	-30274.4	242.542	0
UKB-22110	hippocampus	FIRST	13071	0.311944	0.045927	0.001506	0.0001	0.000683	0.000102	0.002189	2.7e-05	33472.1	33448.7	46.785	3.96e-12
UKB-22110	ICV	FIRST	13086	0.577515	0.045316	0.000413	4.4e-05	0.000564	4.6e-05	0.000977	1.2e-05	38853.2	38773.8	158.809	0
UKB-22110	intelligence	NA	12099	0.342041	0.049343	2.81582	0.210153	1.46381	0.214162	4.27962	0.055417	-14807.4	-14831.9	49.026	1.26e-12
UKB-22110	pallidum	FIRST	13071	0.339946	0.04588	0.001663	0.000115	0.000856	0.000117	0.00252	3.1e-05	32560.2	32532.4	55.631	4.37e-14
UKB-22110	putamen	FIRST	13071	0.455451	0.04554	0.001067	8.8e-05	0.000892	9.2e-05	0.001959	2.5e-05	34229.6	34178.8	101.494	0
UKB-22110	thalamus	FIRST	13071	0.501332	0.045402	0.00061	5.5e-05	0.000614	5.7e-05	0.001224	1.5e-05	37312.7	37251.4	122.568	0
UKB-22110	accumbens	FreeSurfer (6.0.0)	13059	0.406191	0.045515	0.002627	0.0002	0.001797	0.000206	0.004425	5.5e-05	28871.9	28831	81.803	0
UKB-22110	amygdala	FreeSurfer (6.0.0)	13059	0.459095	0.045821	0.001307	0.000109	0.001109	0.000114	0.002416	3e-05	32832.5	32782.2	100.685	0
UKB-22110	brain	FreeSurfer (6.0.0)	13059	0.525038	0.04533	0.000533	5e-05	0.000589	5.3e-05	0.001122	1.4e-05	37852.1	37785	134.264	0
UKB-22110	caudate	FreeSurfer (6.0.0)	13059	0.531002	0.045077	0.001341	0.000127	0.001518	0.000133	0.002859	3.6e-05	31753.7	31683.4	140.696	0
UKB-22110	hippocampus	FreeSurfer (6.0.0)	13059	0.530698	0.045344	0.000746	7.1e-05	0.000843	7.5e-05	0.001589	2e-05	35583.5	35515.2	136.553	0
UKB-22110	ICV	FreeSurfer (6.0.0)	13059	0.528529	0.045556	0.000564	5.4e-05	0.000633	5.6e-05	0.001197	1.5e-05	37432.4	37365.6	133.696	0
UKB-22110	pallidum	FreeSurfer (6.0.0)	13059	0.402111	0.045708	0.001267	9.6e-05	0.000852	9.9e-05	0.00212	2.6e-05	33671.6	33632.2	78.734	0
UKB-22110	putamen	FreeSurfer (6.0.0)	13059	0.486398	0.045388	0.001093	9.5e-05	0.001035	9.9e-05	0.002127	2.7e-05	33669.1	33611	116.325	0
UKB-22110	thalamus	FreeSurfer (6.0.0)	13059	0.551813	0.04513	0.000685	6.8e-05	0.000844	7.2e-05	0.001529	1.9e-05	35841.1	35766.5	149.111	0
ADNI12	accumbens	FreeSurfer (4.0.1)	986	-0.070438	0.447257	0.007192	0.00284	-0.000473	0.002993	0.006718	0.000358	1749.8	1749.79	0.025	0.43759
ADNI12	brain	FreeSurfer (4.0.1)	986	0.130434	0.439364	0.001273	0.000612	0.000191	0.000648	0.001463	7.9e-05	2454.02	2453.98	0.086	0.38497
ADNI12	caudate	FreeSurfer (4.0.1)	986	0.394828	0.428496	0.00294	0.002005	0.001918	0.002137	0.004859	0.000264	1911.43	1911.03	0.791	0.18694
ADNI12	hippocampus	FreeSurfer (4.0.1)	1167	NA	NA	NA	NA	NA	NA	NA	NA	NA	NA	NA	NA	error: "the variance-covaraince matrix V is not positive definite"
ADNI12	ICV	FreeSurfer (4.0.1)	986	0.071004	0.45091	0.001136	0.000523	8.7e-05	0.000554	0.001223	6.6e-05	2534.83	2534.82	0.023	0.43944
ADNI12	pallidum	FreeSurfer (4.0.1)	986	0.130939	0.41916	0.00379	0.001741	0.000571	0.001843	0.004361	0.000232	1953.37	1953.32	0.104	0.37383
ADNI12	putamen	FreeSurfer (4.0.1)	986	0.04842	0.438041	0.003057	0.001335	0.000156	0.001411	0.003212	0.000172	2091.29	2091.28	0.012	0.45593
ADNI12	thalamus	FreeSurfer (4.0.1)	986	-0.120266	0.445452	0.002058	0.000772	-0.000221	0.000813	0.001837	9.8e-05	2343.05	2343.01	0.074	0.39282
IMAGEN123	accumbens	FSL FIRST (4.1.5)	1736	0.388042	0.243724	0.004125	0.001632	0.002615	0.001656	0.00674	0.000232	3409.95	3408.7	2.518	0.056264
IMAGEN123	amygdala	FSL FIRST (4.1.5)	1736	0.3859	0.245612	0.003981	0.001582	0.002502	0.001605	0.006483	0.000223	3443.24	3442.04	2.413	0.060151
IMAGEN123	brain	FSL FIRST (4.1.5)	1736	0.544626	0.245357	0.000516	0.000276	0.000617	0.000282	0.001133	3.9e-05	4942.19	4939.82	4.73	0.01482
IMAGEN123	caudate	FSL FIRST (4.1.5)	1736	0.04385	0.243964	0.002389	0.000609	0.00011	0.00061	0.002499	8.6e-05	4257.49	4257.47	0.032	0.42867
IMAGEN123	height	FSL FIRST (4.1.5)	1631	0.517106	0.253334	25.7257	13.4072	27.5483	13.6587	53.274	1.89334	-4027.6	-4029.74	4.289	0.019175
IMAGEN123	hippocampus	FSL FIRST (4.1.5)	1736	0.562097	0.240389	0.000854	0.000465	0.001096	0.000475	0.001949	6.7e-05	4477.11	4474.39	5.457	0.0097461
IMAGEN123	intelligence (VIQ+PIQ)/2	FSL FIRST (4.1.5)	1611	0.556255	0.262074	61.5909	36.1334	77.207	36.863	138.798	4.96978	-4738.96	-4741.17	4.412	0.017838
IMAGEN123	ICV	FSL FIRST (4.1.5)	1736	0.636509	0.24236	0.000383	0.000253	0.00067	0.00026	0.001052	3.6e-05	5007.3	5003.95	6.692	0.0048435
IMAGEN123	pallidum	FSL FIRST (4.1.5)	1736	0.442499	0.245615	0.000768	0.000336	0.00061	0.000342	0.001378	4.7e-05	4773.03	4771.45	3.16	0.037731
IMAGEN123	putamen	FSL FIRST (4.1.5)	1736	0.425546	0.244591	0.000938	0.000397	0.000695	0.000403	0.001633	5.6e-05	4626.82	4625.33	2.982	0.0421
IMAGEN123	thalamus	FSL FIRST (4.1.5)	1736	0.354191	0.247306	0.000727	0.000277	0.000399	0.00028	0.001126	3.9e-05	4945.03	4944.04	1.986	0.0794
TREND	accumbens	FSL FIRST (4.1.9)	791	-0.106923	0.723004	0.016639	0.010891	-0.001607	0.010867	0.015031	0.000762	1232.02	1232.01	0.023	0.43975
TREND	amygdala	FSL FIRST (4.1.9)	804	-0.496738	0.726738	0.023472	0.011479	-0.00779	0.011411	0.015682	0.000789	1236	1235.77	0.464	0.24786
TREND	brain	FSL FIRST (4.1.9)	813	0.284797	0.708251	0.000734	0.000726	0.000292	0.000727	0.001026	5.1e-05	2341.16	2341.07	0.168	0.34088
TREND	caudate	FSL FIRST (4.1.9)	808	0.798179	0.727782	0.000866	0.00312	0.003425	0.00314	0.004291	0.000216	1758.39	1757.79	1.198	0.13686
TREND	ICV	FSL FIRST (4.1.9)	813	-0.402549	0.709855	0.001691	0.000861	-0.000485	0.000856	0.001206	6e-05	2276.3	2276.13	0.33	0.28281
TREND	pallidum	FSL FIRST (4.1.9)	781	0.687499	0.718687	0.001132	0.002599	0.002489	0.002614	0.003621	0.000185	1763.65	1763.15	0.99	0.15985
TREND	putamen	FSL FIRST (4.1.9)	810	-0.376663	0.697356	0.004829	0.00246	-0.001321	0.002448	0.003508	0.000176	1842.14	1841.99	0.31	0.28875
TREND	thalamus	FSL FIRST (4.1.9)	811	0.553481	0.733988	0.0006	0.000985	0.000744	0.000989	0.001344	6.7e-05	2227.85	2227.58	0.551	0.22889
SHIP	accumbens	FSL FIRST (4.1.9)	888	-0.340446	0.444979	0.021273	0.007029	-0.005403	0.00704	0.01587	0.000763	1361.26	1360.96	0.593	0.2206
SHIP	amygdala	FSL FIRST (4.1.9)	888	0.523543	0.425609	0.006917	0.006125	0.0076	0.006258	0.014517	0.000706	1406.36	1405.51	1.695	0.096482
SHIP	brain	FSL FIRST (4.1.9)	900	0.909599	0.454362	0.000102	0.000509	0.001022	0.000525	0.001123	5.5e-05	2564.78	2562.95	3.651	0.02801
SHIP	caudate	FSL FIRST (4.1.9)	889	0.578836	0.480253	0.001512	0.00171	0.002078	0.001749	0.00359	0.000176	2020.47	2019.86	1.22	0.13467
SHIP	hippocampus	FSL FIRST (4.1.9)	882	0.327017	0.462923	0.00968	0.006591	0.004704	0.006703	0.014384	0.000701	1398.93	1398.68	0.486	0.24293
SHIP	ICV	FSL FIRST (4.1.9)	941	0.990447	0.303418	1.2e-05	0.000373	0.001218	0.000386	0.001229	5.7e-05	2667.58	2663.72	7.724	0.0027245
SHIP	pallidum	FSL FIRST (4.1.9)	891	-0.49045	0.453709	0.004686	0.001424	-0.001542	0.001422	0.003144	0.000151	2076.03	2075.47	1.117	0.14528
SHIP	putamen	FSL FIRST (4.1.9)	887	0.712306	0.435844	0.001002	0.001509	0.002482	0.001548	0.003484	0.00017	2030.22	2028.81	2.825	0.046391
SHIP	thalamus	FSL FIRST (4.1.9)	896	-0.017955	0.475497	0.002845	0.001316	-5e-05	0.001329	0.002795	0.000134	2142.37	2142.37	0.001	0.48583
LOTHIAN	accumbens	FSL FIRST and Manual Tracing	544	1.70233	0.731295	-0.003671	0.003865	0.008898	0.003948	0.005227	0.000325	1121.64	1119.01	5.252	0.01096
LOTHIAN	amygdala	FSL FIRST and Manual Tracing	544	0.296232	0.752794	0.003469	0.003706	0.00146	0.003716	0.004929	0.000303	1133.95	1133.87	0.16	0.34442
LOTHIAN	brain	FSL FIRST and Manual Tracing	544	0.432831	0.783804	0.000706	0.000974	0.000539	0.000979	0.001245	7.7e-05	1499.42	1499.28	0.294	0.29396
LOTHIAN	caudate	FSL FIRST and Manual Tracing	544	0.683393	0.748558	0.001505	0.003552	0.003248	0.00358	0.004753	0.000293	1144.13	1143.7	0.868	0.17578
LOTHIAN	hippocampus	FSL FIRST and Manual Tracing	544	1.08623	0.748814	-0.000245	0.002132	0.00309	0.00216	0.002844	0.000176	1281.32	1280.26	2.123	0.072554
LOTHIAN	ICV	FSL FIRST and Manual Tracing	544	1.34459	0.761777	-0.000442	0.000981	0.001724	0.000997	0.001282	7.9e-05	1493.52	1492.02	2.994	0.041783
LOTHIAN	pallidum	FSL FIRST and Manual Tracing	544	-0.409626	0.808793	0.005159	0.002978	-0.001499	0.002962	0.00366	0.000225	1212.61	1212.49	0.227	0.31701
LOTHIAN	putamen	FSL FIRST and Manual Tracing	544	-0.099467	0.75267	0.0043	0.00295	-0.000389	0.002943	0.003911	0.00024	1195.06	1195.06	0.018	0.44632
LOTHIAN	thalamus	FSL FIRST and Manual Tracing	544	1.08326	0.762054	-0.000124	0.001136	0.001614	0.001151	0.00149	9.2e-05	1452.95	1451.97	1.957	0.080926

### Sheet: meta_IVW
pheno	method	V(G)/Vp_UKB	V(G)/Vp_se_UKB	V(G)/Vp_meta	V(G)/Vp_se_meta
ICV	FIRST	0.577515	0.045316	0.582053	0.043707
ICV	FreeSurfer	0.528529	0.045556	0.536562	0.0439222
accumbens	FIRST	0.299907	0.045979	0.296418	0.0445573
accumbens	FreeSurfer	0.406191	0.045515	0.396419	0.0441346
amygdala	FIRST	0.171645	0.045259	0.180301	0.0441104
amygdala	FreeSurfer	0.459095	0.045821	0.45321	0.0446302
brain	FIRST	0.579346	0.045038	0.575279	0.0437165
brain	FreeSurfer	0.525038	0.04533	0.5241	0.0439834
caudate	FIRST	0.569578	0.044872	0.552288	0.0435646
caudate	FreeSurfer	0.531002	0.045077	0.515798	0.0437521
height	NA	0.716436	0.044794	0.710393	0.0441098
hippocampus	FIRST	0.311944	0.045927	0.323554	0.0448179
hippocampus	FreeSurfer	0.530698	0.045344	0.531842	0.0442756
intelligence	NA	0.342041	0.049343	0.349375	0.048491
pallidum	FIRST	0.339946	0.04588	0.332042	0.0444705
pallidum	FreeSurfer	0.402111	0.045708	0.390528	0.0443139
putamen	FIRST	0.455451	0.04554	0.447735	0.0441426
putamen	FreeSurfer	0.486398	0.045388	0.476872	0.0440041
thalamus	FIRST	0.501332	0.045402	0.488239	0.0440862
thalamus	FreeSurfer	0.551813	0.04513	0.536017	0.043837
