## Supplementary material for "Polygenic architecture of human neuroanatomical diversity": h2 all SNPs

### Sheet: hsq_10PCs
pheno	method	vgvp	vgvp_se	Pval
accumbens	FIRST	0.299907	0.045979	2.4851e-11
accumbens	FreeSurfer	0.406191	0.045515	0
accumbensleft	FIRST	0.246066	0.046004	3.688e-08
accumbensleft	FreeSurfer	0.299208	0.045607	1.3442e-11
accumbensright	FIRST	0.231574	0.045709	1.3857e-07
accumbensright	FreeSurfer	0.434484	0.045568	0
amygdala	FIRST	0.171645	0.045259	5.541e-05
amygdala	FreeSurfer	0.459095	0.045821	0
amygdalaleft	FIRST	0.169215	0.045263	7.0332e-05
amygdalaleft	FreeSurfer	0.427443	0.045776	0
amygdalaright	FIRST	0.057235	0.045098	0.099912
amygdalaright	FreeSurfer	0.364051	0.046042	8.8818e-16
brain	FIRST	0.579346	0.045038	0
brain	FreeSurfer	0.525038	0.04533	0
caudate	FIRST	0.569578	0.044872	0
caudate	FreeSurfer	0.531002	0.045077	0
caudateleft	FIRST	0.520104	0.044984	0
caudateleft	FreeSurfer	0.51443	0.045019	0
caudateright	FIRST	0.553785	0.045062	0
caudateright	FreeSurfer	0.506814	0.045282	0
height	other	0.716436	0.044794	0
hippocampus	FIRST	0.311944	0.045927	3.9612e-12
hippocampus	FreeSurfer	0.530698	0.045344	0
hippocampusleft	FIRST	0.221071	0.045869	5.9423e-07
hippocampusleft	FreeSurfer	0.502342	0.045281	0
hippocampusright	FIRST	0.270451	0.046013	1.7241e-09
hippocampusright	FreeSurfer	0.47512	0.045668	0
ICV	FIRST	0.577515	0.045316	0
ICV	FreeSurfer	0.528529	0.045556	0
intelligence	other	0.342041	0.049343	1.2629e-12
pallidum	FIRST	0.339946	0.04588	4.3687e-14
pallidum	FreeSurfer	0.402111	0.045708	0
pallidumleft	FIRST	0.256055	0.045798	7.9669e-09
pallidumleft	FreeSurfer	0.283291	0.045539	1.1709e-10
pallidumright	FIRST	0.334279	0.045905	1.2307e-13
pallidumright	FreeSurfer	0.441765	0.045819	0
putamen	FIRST	0.455451	0.04554	0
putamen	FreeSurfer	0.486398	0.045388	0
putamenleft	FIRST	0.327401	0.045832	2.6373e-13
putamenleft	FreeSurfer	0.44548	0.045313	0
putamenright	FIRST	0.458498	0.045546	0
putamenright	FreeSurfer	0.461769	0.045644	0
thalamus	FIRST	0.501332	0.045402	0
thalamus	FreeSurfer	0.551813	0.04513	0
thalamusleft	FIRST	0.497897	0.045331	0
thalamusleft	FreeSurfer	0.494281	0.045402	0
thalamusright	FIRST	0.470234	0.045604	0
thalamusright	FreeSurfer	0.522473	0.045214	0

### Sheet: hsq_noPCs
pheno	method	vgvp	vgvp_se	Pval
accumbens	FIRST	0.317243	0.040919	0
amygdala	FIRST	0.1888	0.039389	1.1102e-16
brain	FIRST	0.635747	0.039862	0
caudate	FIRST	0.571118	0.040643	0
height	other	0.761272	0.038636	0
hippocampus	FIRST	0.367693	0.041359	0
ICV	FIRST	0.634515	0.039936	0
intelligence	other	0.442244	0.042626	0
pallidum	FIRST	0.370286	0.040599	0
putamen	FIRST	0.490488	0.040823	0
thalamus	FIRST	0.560914	0.040193	0
accumbens	FreeSurfer	0.409924	0.040672	0
amygdala	FreeSurfer	0.47278	0.041539	0
brain	FreeSurfer	0.590826	0.040265	0
caudate	FreeSurfer	0.537345	0.040638	0
hippocampus	FreeSurfer	0.547494	0.040978	0
ICV	FreeSurfer	0.572403	0.04075	0
pallidum	FreeSurfer	0.42267	0.040844	0
putamen	FreeSurfer	0.514939	0.040735	0
thalamus	FreeSurfer	0.587089	0.039849	0
accumbensleft	FIRST	0.262756	0.041074	5.5511e-17
accumbensright	FIRST	0.239287	0.039911	0
amygdalaleft	FIRST	0.16386	0.039676	7.4109e-10
amygdalaright	FIRST	0.113668	0.035654	2.1953e-11
caudateleft	FIRST	0.528251	0.040796	0
caudateright	FIRST	0.546846	0.040739	0
hippocampusleft	FIRST	0.27883	0.041455	3.8858e-16
hippocampusright	FIRST	0.305971	0.041337	0
pallidumleft	FIRST	0.288701	0.039951	0
pallidumright	FIRST	0.349933	0.040792	0
putamenleft	FIRST	0.3695	0.040817	0
putamenright	FIRST	0.485927	0.040893	0
thalamusleft	FIRST	0.54883	0.04014	0
thalamusright	FIRST	0.536648	0.040372	0
accumbensleft	FreeSurfer	0.314629	0.040281	0
accumbensright	FreeSurfer	0.425287	0.0409	0
amygdalaleft	FreeSurfer	0.426621	0.041729	0
amygdalaright	FreeSurfer	0.387026	0.041345	0
caudateleft	FreeSurfer	0.522172	0.040591	0
caudateright	FreeSurfer	0.511057	0.040785	0
hippocampusleft	FreeSurfer	0.514994	0.040923	0
hippocampusright	FreeSurfer	0.491847	0.041301	0
pallidumleft	FreeSurfer	0.306429	0.040077	0
pallidumright	FreeSurfer	0.465421	0.041216	0
putamenleft	FreeSurfer	0.462402	0.04069	0
putamenright	FreeSurfer	0.495642	0.040807	0
thalamusleft	FreeSurfer	0.53553	0.040009	0
thalamusright	FreeSurfer	0.553243	0.040216	0
