## Supplementary material for "Polygenic architecture of human neuroanatomical diversity": h2 partitions Freesurfer

### Sheet: updown-margin20-50
Phenotype	Vgenic-margin0/Vp	Vupdown-margin20/Vp	Vupdown-margin20-50/Vp	Vnongenic-margin50/Vp	Sum of V(G)/Vp	Vgenic-margin0/Vp_SE	Vupdown-margin20/Vp_SE	Vupdown-margin20-50/Vp_SE	Vnongenic-margin50/Vp_SE	Sum of V(G)/Vp_SE	Vgenic-margin0/Vg	Vupdown-margin20/Vg	Vupdown-margin20-50/Vg	Vnongenic-margin50/Vg	Vgenic-margin0/Vg_SE	Vupdown-margin20/Vg_SE	Vupdown-margin20-50/Vg_SE	Vnongenic-margin50/Vg_SE	n_genic-margin0	n_updown-margin20	n_updown-margin20-50	n_nongenic-margin50	Z_genic-margin0	Z_updown-margin20	Z_updown-margin20-50	Z_nongenic-margin50	Penrich_genic-margin0	Penrich_updown-margin20	Penrich_updown-margin20-50	Penrich_nongenic-margin50	n_ind	Plrt_genic-margin0	Plrt_updown-margin20	Plrt_updown-margin20-50	Plrt_nongenic-margin50
accumbens	0.227784	0.123083	0.023801	0.033128	0.407796	0.038361	0.025783	0.020943	0.025049	0.045479	0.558573	0.301825	0.058365	0.0812367	0.0737191	0.0630005	0.0505479	0.0583583	249393	74546	49160	116625	0.669703	2.45861	-0.835171	-2.80925	0.251524	0.0069738	0.798189	0.997517	13059	7.3014e-10	5.691e-07	0.12654	0.092035
accumbensleft	0.181982	0.101766	0.009942	0.008251	0.30194	0.03825	0.025703	0.020839	0.024824	0.045537	0.602707	0.337039	0.032927	0.0273265	0.0992923	0.0862799	0.0684996	0.0803029	249393	74546	49160	116625	0.946758	2.2563	-0.997922	-2.81569	0.171881	0.0120259	0.840841	0.997566	13059	6.3044e-07	2.7998e-05	0.31626	0.36953
accumbensright	0.21904	0.109769	0.037987	0.067031	0.433827	0.038374	0.025679	0.02108	0.025361	0.045621	0.504902	0.253025	0.0875626	0.154511	0.0693095	0.0580915	0.0477549	0.0535598	249393	74546	49160	116625	-0.0631226	1.7672	-0.274333	-1.57749	0.525166	0.0385975	0.608086	0.942658	13059	3.2081e-09	6.6018e-06	0.034553	0.0037965
amygdala	0.319275	0.076527	0.003024	0.063286	0.462111	0.038569	0.025564	0.02081	0.025202	0.045876	0.690904	0.165603	0.00654387	0.136949	0.0664235	0.0532798	0.0467696	0.0504452	249393	74546	49160	116625	2.80335	0.256773	-2.1402	-2.02218	0.00252871	0.398677	0.983831	0.978421	13059	0	0.0012322	0.44253	0.0055592
amygdalaleft	0.27114	0.078484	-0.006442	0.08624	0.429422	0.038524	0.025617	0.020704	0.025374	0.045873	0.631407	0.182767	-0.0150016	0.200828	0.0704143	0.0577861	-0.0490933	0.0539082	249393	74546	49160	116625	1.75242	0.525821	-2.44768	-0.688142	0.0398506	0.299506	0.992811	0.754318	13059	5.0615e-13	0.00098383	0.37841	0.00027282
amygdalaright	0.288122	0.053914	-0.006194	0.030891	0.366733	0.038537	0.025419	0.020761	0.024972	0.046004	0.785645	0.147012	-0.0168897	0.0842329	0.0866598	0.066912	-0.0570816	0.0643281	249393	74546	49160	116625	3.40895	-0.0814426	-2.11843	-2.46493	0.000326072	0.532455	0.982931	0.993148	13059	1.6209e-14	0.016063	0.38368	0.10663
brain	0.397175	0.083133	0.027156	0.029623	0.537087	0.038582	0.025555	0.020739	0.024695	0.045272	0.739498	0.154785	0.0505616	0.0551549	0.0573922	0.0461343	0.0385361	0.0445426	249393	74546	49160	116625	4.17034	0.0546799	-1.33083	-4.33461	1.52073e-05	0.478197	0.908378	0.999993	13059	0	0.0004973	0.093182	0.11353
caudate	0.400989	0.060015	0.005147	0.063541	0.529692	0.038311	0.025398	0.020783	0.025085	0.045186	0.757023	0.113302	0.00971697	0.119958	0.05968	0.0464667	0.0382215	0.0443875	249393	74546	49160	116625	4.36859	-0.842554	-2.36633	-2.71377	6.25253e-06	0.800261	0.991017	0.996674	13059	0	0.0085732	0.40288	0.0052425
caudateleft	0.374877	0.06158	0.004107	0.071436	0.511999	0.038321	0.025322	0.020813	0.02516	0.045163	0.732182	0.120273	0.00802148	0.139523	0.0610699	0.047752	0.0408612	0.0456223	249393	74546	49160	116625	3.79571	-0.662622	-2.33557	-2.17586	7.36094e-05	0.746214	0.990243	0.985217	13059	0	0.0068614	0.42239	0.0020105
caudateright	0.397969	0.052211	0.003303	0.05272	0.506204	0.038378	0.025449	0.02076	0.025052	0.045336	0.786185	0.103142	0.00652505	0.104148	0.0633551	0.0486353	0.0405421	0.0466611	249393	74546	49160	116625	4.66147	-1.00731	-2.34654	-2.9476	1.56977e-06	0.843107	0.990526	0.998399	13059	0	0.0197	0.43724	0.017039
height	0.43976	0.188144	0.067453	0.01431	0.709667	0.037998	0.025958	0.020977	0.024307	0.044735	0.619671	0.265116	0.0950488	0.0201644	0.0427333	0.036147	0.0288465	0.0337354	249393	74546	49160	116625	2.60735	3.18323	-0.18496	-6.93823	0.00456225	0.000728199	0.57337	1	13046	0	1.0264e-13	0.00056987	0.27796
hippocampus	0.401015	0.079132	0.018309	0.043519	0.541976	0.03859	0.025461	0.020746	0.024779	0.045312	0.739914	0.146007	0.033782	0.0802971	0.0571726	0.0452393	0.0378705	0.0434749	249393	74546	49160	116625	4.18165	-0.125743	-1.77649	-3.75932	1.44703e-05	0.550032	0.962173	0.999915	13059	0	0.00080946	0.18805	0.03787
hippocampusleft	0.36202	0.090978	0.032403	0.025552	0.510953	0.038551	0.025687	0.020919	0.02472	0.04525	0.708519	0.178056	0.0634168	0.0500085	0.0601644	0.0485302	0.0403057	0.0470705	249393	74546	49160	116625	3.40355	0.541545	-0.924148	-4.23324	0.000332577	0.294066	0.822295	0.999988	13059	0	0.00017163	0.059668	0.14924
hippocampusright	0.372279	0.059576	-0.001071	0.05633	0.487114	0.038786	0.025298	0.020595	0.024934	0.045667	0.764254	0.122304	-0.00219866	0.11564	0.0641726	0.0502213	-0.0399331	0.0479961	249393	74546	49160	116625	4.16826	-0.594096	-2.47583	-2.612	1.53465e-05	0.723776	0.993354	0.995499	13059	0	0.008433	0.47925	0.010915
ICV	0.358662	0.106236	0.012525	0.059685	0.537108	0.038526	0.025531	0.020691	0.025059	0.045529	0.667765	0.197793	0.0233193	0.111123	0.0562395	0.0461845	0.0380724	0.0438499	249393	74546	49160	116625	2.86146	0.997177	-2.03622	-2.98105	0.00210846	0.159339	0.979136	0.998564	13059	0	1.0674e-05	0.27162	0.0080836
intelligence	0.204789	0.001549	0.023598	0.116485	0.346422	0.041471	0.026993	0.022831	0.027734	0.049378	0.591156	0.00447144	0.0681194	0.336253	0.0939708	0.0777907	0.0644166	0.0736571	249393	74546	49160	116625	0.87567	-1.94978	-0.502416	1.35496	0.190605	0.974399	0.692312	0.0877148	12099	3.0862e-07	0.47709	0.15221	9.6066e-06
pallidum	0.269557	0.086198	0.042337	0.003743	0.401836	0.038402	0.025711	0.021223	0.024661	0.045708	0.670815	0.214511	0.105359	0.00931477	0.0759078	0.0624601	0.0512926	0.0603212	249393	74546	49160	116625	2.17162	1.00052	0.106688	-4.07681	0.0149423	0.15853	0.457518	0.999977	13059	4.387e-13	0.00035132	0.022804	0.43953
pallidumleft	0.208048	0.05603	0.035783	-0.01886	0.281001	0.038332	0.025477	0.021195	0.024611	0.045509	0.740382	0.199394	0.127341	-0.0671172	0.111171	0.0882133	0.0739112	-0.0934747	249393	74546	49160	116625	2.17763	0.537645	0.360338	-3.80167	0.0147167	0.295411	0.359297	0.999928	13059	1.6078e-08	0.013135	0.045547	0.22314
pallidumright	0.276978	0.101037	0.034037	0.03098	0.443033	0.0384	0.025837	0.021127	0.024892	0.045851	0.625187	0.228058	0.0768274	0.0699272	0.0679876	0.0569124	0.0465333	0.0532324	249393	74546	49160	116625	1.71848	1.34503	-0.504068	-3.28327	0.0428542	0.0893076	0.692893	0.999487	13059	1.1224e-13	3.939e-05	0.053269	0.10473
putamen	0.307362	0.07668	0.029918	0.072404	0.486364	0.038463	0.025375	0.021109	0.025151	0.045533	0.631959	0.15766	0.0615136	0.148868	0.0623478	0.0506204	0.0421192	0.04755	249393	74546	49160	116625	1.97807	0.110033	-0.910031	-1.89217	0.0239605	0.456192	0.818597	0.970766	13059	2.2204e-16	0.0010306	0.078422	0.0016815
putamenleft	0.279428	0.074644	0.020934	0.069718	0.444724	0.038399	0.025337	0.021069	0.025196	0.045467	0.628318	0.167843	0.0470719	0.156767	0.0678847	0.0555609	0.0461021	0.0520981	249393	74546	49160	116625	1.77032	0.275525	-1.14973	-1.57465	0.0383373	0.391456	0.874872	0.942331	13059	6.4171e-14	0.0013141	0.1611	0.0024367
putamenright	0.296098	0.068424	0.031747	0.066801	0.46307	0.038519	0.025418	0.021111	0.025159	0.045752	0.639424	0.147762	0.0685577	0.144257	0.0656801	0.0532941	0.044642	0.0499359	249393	74546	49160	116625	2.00616	-0.0879177	-0.717935	-1.89288	0.0224195	0.535029	0.763601	0.970813	13059	2.9421e-15	0.0031264	0.066169	0.0034681
thalamus	0.449846	0.058048	0.012202	0.042279	0.562375	0.038296	0.025376	0.020553	0.024761	0.045043	0.799904	0.103219	0.0216973	0.0751794	0.056702	0.043542	0.0355109	0.0415781	249393	74546	49160	116625	5.4518	-1.11477	-2.18415	-4.03963	2.49312e-08	0.867526	0.985524	0.999973	13059	0	0.010614	0.27528	0.042491
thalamusleft	0.404702	0.03532	0.017083	0.044336	0.50144	0.038447	0.025231	0.020708	0.024997	0.045351	0.807078	0.070437	0.0340678	0.0884172	0.0641749	0.0487806	0.0410455	0.0468086	249393	74546	49160	116625	4.97879	-1.67181	-1.64537	-3.29446	3.19907e-07	0.952719	0.950053	0.999507	13059	0	0.07946	0.20362	0.037348
thalamusright	0.417278	0.075539	0.001773	0.039979	0.53457	0.038376	0.025569	0.020473	0.024663	0.045135	0.780588	0.141308	0.00331669	0.0747874	0.0589386	0.0461077	0.0331104	0.0436132	249393	74546	49160	116625	4.84964	-0.230274	-2.57054	-3.85595	6.18414e-07	0.591061	0.994923	0.999942	13059	0	0.0014583	0.46534	0.050158

### Sheet: maf
Phenotype	Vmaf.0.001-0.05/Vp	Vmaf.0.05-0.2/Vp	Vmaf.0.2-0.35/Vp	Vmaf.0.35-0.5/Vp	Sum of V(G)/Vp	Vmaf.0.001-0.05/Vp_SE	Vmaf.0.05-0.2/Vp_SE	Vmaf.0.2-0.35/Vp_SE	Vmaf.0.35-0.5/Vp_SE	Sum of V(G)/Vp_SE	Vmaf.0.001-0.05/Vg	Vmaf.0.05-0.2/Vg	Vmaf.0.2-0.35/Vg	Vmaf.0.35-0.5/Vg	Vmaf.0.001-0.05/Vg_SE	Vmaf.0.05-0.2/Vg_SE	Vmaf.0.2-0.35/Vg_SE	Vmaf.0.35-0.5/Vg_SE	n_maf.0.001-0.05	n_maf.0.05-0.2	n_maf.0.2-0.35	n_maf.0.35-0.5	Z_maf.0.001-0.05	Z_maf.0.05-0.2	Z_maf.0.2-0.35	Z_maf.0.35-0.5	Penrich_maf.0.001-0.05	Penrich_maf.0.05-0.2	Penrich_maf.0.2-0.35	Penrich_maf.0.35-0.5	n_ind	Plrt_maf.0.001-0.05	Plrt_maf.0.05-0.2	Plrt_maf.0.2-0.35	Plrt_maf.0.35-0.5
accumbens	0.08899	0.143004	0.096914	0.040558	0.369466	0.043365	0.033318	0.023475	0.019519	0.046959	0.240861	0.387056	0.262308	0.109775	0.0984111	0.0876225	0.0672944	0.052999	244594	143147	59508	42488	-3.00616	1.10763	2.22631	0.43562	0.998677	0.134012	0.0129968	0.331556	13059	0.019495	7.7356e-06	1.3698e-05	0.017528
accumbensleft	0.061351	0.087889	0.084137	0.035792	0.269168	0.043435	0.033284	0.023341	0.01946	0.046961	0.227927	0.32652	0.312581	0.132972	0.13655	0.118385	0.0952915	0.0733152	244594	143147	59508	42488	-2.28925	0.290662	2.21523	0.63841	0.988968	0.385655	0.0133722	0.261603	13059	0.078229	0.0041944	0.00012499	0.031252
accumbensright	0.085962	0.163455	0.103365	0.039101	0.391883	0.043411	0.033216	0.023512	0.01943	0.047104	0.219356	0.417102	0.263765	0.0997772	0.0941008	0.0834622	0.0636144	0.0495251	244594	143147	59508	42488	-3.46366	1.54637	2.38043	0.266767	0.999734	0.0610076	0.00864628	0.394824	13059	0.023492	3.1712e-07	3.9186e-06	0.020232
amygdala	0.121182	0.143527	0.107704	0.051153	0.423567	0.043109	0.033173	0.023567	0.019736	0.047195	0.286099	0.338854	0.254279	0.120767	0.0828044	0.0748747	0.0585983	0.0467963	244594	143147	59508	42488	-2.85835	0.627545	2.40301	0.728534	0.997871	0.265151	0.00813036	0.233143	13059	0.0021977	6.2321e-06	1.7444e-06	0.0044022
amygdalaleft	0.086942	0.16548	0.106611	0.032968	0.392001	0.04288	0.033396	0.023459	0.019476	0.047131	0.22179	0.422142	0.271966	0.0841018	0.0927142	0.0830752	0.0637682	0.0496716	244594	143147	59508	42488	-3.44697	1.61554	2.52392	-0.0595381	0.999717	0.0530973	0.00580266	0.523738	13059	0.019762	3.1061e-07	1.7819e-06	0.043423
amygdalaright	0.123658	0.080486	0.085203	0.051144	0.340491	0.043431	0.032856	0.023469	0.019775	0.047398	0.363176	0.236382	0.250236	0.150207	0.0989491	0.0912836	0.0727333	0.0586915	244594	143147	59508	42488	-1.46697	-0.60586	1.87455	1.10227	0.928808	0.727696	0.0304275	0.135172	13059	0.0020293	0.0066725	0.00012182	0.0046093
brain	0.138964	0.18558	0.092946	0.071262	0.488751	0.043016	0.033115	0.02339	0.019978	0.046727	0.284324	0.379702	0.19017	0.145804	0.0716016	0.0654995	0.0486762	0.0413804	244594	143147	59508	42488	-3.31889	1.35877	1.43634	1.45756	0.999548	0.0871098	0.0754531	0.072481	13059	0.00052756	6.2617e-09	2.5813e-05	0.00015584
caudate	0.018835	0.251151	0.113309	0.078968	0.462263	0.042344	0.033397	0.023299	0.019814	0.046311	0.0407452	0.543308	0.245118	0.170829	0.0884112	0.074176	0.0528481	0.0442157	244594	143147	59508	42488	-6.70064	3.67831	2.4578	1.96225	1	0.000117394	0.00698948	0.0248668	13059	0.32683	1.7542e-14	2.8185e-07	2.3009e-05
caudateleft	0.003055	0.244329	0.119061	0.07359	0.440035	0.042342	0.033375	0.023355	0.019815	0.046306	0.00694263	0.555249	0.270572	0.167237	0.0958202	0.0783555	0.0565379	0.0463651	244594	143147	59508	42488	-6.86443	3.67136	2.81664	1.79128	1	0.000120629	0.00242642	0.0366244	13059	0.47105	7.6883e-14	7.8998e-08	7.6392e-05
caudateright	0.029468	0.237496	0.103078	0.076517	0.446558	0.042442	0.033407	0.02325	0.01977	0.046475	0.065989	0.531836	0.230827	0.171348	0.0899394	0.0764789	0.0539927	0.0455186	244594	143147	59508	42488	-6.10966	3.38079	2.11469	1.92125	1	0.000361392	0.017228	0.0273499	13059	0.24147	3.8025e-13	2.5798e-06	3.7093e-05
height	0.13265	0.230355	0.137548	0.137942	0.638495	0.043053	0.033308	0.023484	0.020284	0.046342	0.207754	0.360778	0.215425	0.216042	0.0579828	0.0501571	0.0378974	0.033802	244594	143147	59508	42488	-5.82566	1.38313	2.56203	4.06412	1	0.0833119	0.00520312	2.41074e-05	13046	0.0010842	1.899e-12	9.8184e-10	1.6643e-12
hippocampus	0.100928	0.186654	0.117518	0.077105	0.482205	0.042714	0.033079	0.023491	0.019877	0.046643	0.209305	0.387084	0.24371	0.159901	0.0759711	0.0667218	0.0510234	0.0419652	244594	143147	59508	42488	-4.42834	1.45669	2.51233	1.78176	0.999995	0.0726005	0.00599679	0.0373943	13059	0.0082776	5.067e-09	1.5856e-07	3.815e-05
hippocampusleft	0.118811	0.189904	0.09624	0.059816	0.464771	0.042768	0.033254	0.023293	0.019692	0.046602	0.255633	0.408597	0.20707	0.1287	0.0764216	0.0699473	0.0512983	0.0424071	244594	143147	59508	42488	-3.59741	1.70632	1.72037	1.00584	0.999839	0.043974	0.0426826	0.157246	13059	0.0023352	3.7588e-09	1.1687e-05	0.00098223
hippocampusright	0.056368	0.169116	0.119459	0.07488	0.419823	0.042792	0.033034	0.023584	0.019926	0.046939	0.134266	0.402827	0.284546	0.178361	0.0924277	0.0768959	0.060414	0.0486584	244594	143147	59508	42488	-4.85466	1.48265	2.90699	1.95046	0.999999	0.0690833	0.0018246	0.0255605	13059	0.092019	1.0043e-07	1.2151e-07	6.7397e-05
ICV	0.141731	0.181402	0.090298	0.081805	0.495236	0.042945	0.033312	0.023305	0.020113	0.046827	0.286189	0.366294	0.182333	0.165184	0.070872	0.0646398	0.0476341	0.041401	244594	143147	59508	42488	-3.34501	1.16538	1.30272	1.95241	0.999589	0.121933	0.096335	0.0254449	13059	0.00040449	1.9152e-08	3.756e-05	1.9789e-05
intelligence	0.036947	0.134829	0.073201	0.052577	0.297554	0.046551	0.035826	0.024977	0.02098	0.050958	0.124169	0.453124	0.246009	0.176697	0.142303	0.118627	0.0886979	0.0733301	244594	143147	59508	42488	-3.28534	1.41839	1.48643	1.27886	0.999491	0.0780391	0.0685823	0.100473	12099	0.21266	7.62e-05	0.0014216	0.0051925
pallidum	-0.023544	0.192368	0.093069	0.070747	0.332641	0.04275	0.033345	0.023433	0.019732	0.047021	-0.0707792	0.578307	0.279789	0.212683	-0.135182	0.10564	0.0752576	0.0631231	244594	143147	59508	42488	-6.00591	3.01737	2.26324	2.13462	1	0.00127488	0.0118105	0.0163959	13059	0.29113	2.8434e-09	2.6668e-05	0.00012275
pallidumleft	-0.06106	0.162702	0.070932	0.050274	0.222848	0.042712	0.033337	0.023228	0.01961	0.046755	-0.273998	0.730103	0.318298	0.225598	-0.235067	0.173894	0.11499	0.0953799	244594	143147	59508	42488	-5.43124	3.09914	1.90058	1.5723	1	0.000970419	0.0286784	0.0579408	13059	0.077272	4.3335e-07	0.0009591	0.0046715
pallidumright	0.022401	0.177167	0.101096	0.077118	0.377782	0.042917	0.033238	0.023537	0.01977	0.047243	0.0592961	0.468966	0.267604	0.204134	0.108918	0.0878444	0.0660743	0.0552848	244594	143147	59508	42488	-5.28106	2.12567	2.35916	2.24872	1	0.0167656	0.00915825	0.0122652	13059	0.30045	3.5266e-08	6.3207e-06	3.1586e-05
putamen	0.067907	0.159598	0.121271	0.082142	0.430919	0.042505	0.033238	0.023683	0.019927	0.046725	0.157587	0.370367	0.281425	0.190621	0.0877667	0.073834	0.0587368	0.0484994	244594	143147	59508	42488	-4.68724	1.07931	2.9198	2.2427	0.999999	0.140224	0.00175128	0.0124581	13059	0.052151	6.5042e-07	9.807e-08	1.2812e-05
putamenleft	0.050751	0.165061	0.107181	0.069453	0.392445	0.042598	0.033198	0.023583	0.019869	0.046699	0.12932	0.420595	0.27311	0.176975	0.0983334	0.0824041	0.0639248	0.0525903	244594	143147	59508	42488	-4.61741	1.60455	2.53877	1.78068	0.999998	0.0542959	0.00556218	0.0374824	13059	0.11338	2.4644e-07	1.953e-06	0.00019003
putamenright	0.083664	0.125217	0.120934	0.081959	0.411774	0.042728	0.033166	0.023692	0.019862	0.046982	0.203179	0.304092	0.29369	0.199039	0.0894479	0.0760797	0.0617761	0.0507966	244594	143147	59508	42488	-3.89074	0.159759	3.01452	2.33853	0.99995	0.436536	0.00128692	0.00967979	13059	0.023425	7.2884e-05	1.0679e-07	1.1849e-05
thalamus	0.17558	0.15691	0.073953	0.113856	0.520299	0.042879	0.03263	0.023185	0.019983	0.046505	0.33746	0.301577	0.142136	0.218828	0.065019	0.0596818	0.0445417	0.0406946	244594	143147	59508	42488	-2.67666	0.146473	0.468975	3.45844	0.996282	0.441774	0.319544	0.000271655	13059	1.5582e-05	4.255e-07	0.00057598	1.9198e-09
thalamusleft	0.170215	0.133055	0.065395	0.100704	0.469369	0.043058	0.032671	0.023131	0.019913	0.046782	0.362646	0.283476	0.139325	0.214552	0.0712095	0.0659269	0.0493952	0.0448493	244594	143147	59508	42488	-2.03798	-0.131409	0.356155	3.02919	0.979224	0.552274	0.360862	0.00122603	13059	2.9258e-05	1.5994e-05	0.0019898	9.3526e-08
thalamusright	0.146542	0.14621	0.078764	0.113247	0.484764	0.042819	0.032599	0.023246	0.019986	0.046569	0.302296	0.301611	0.162479	0.233613	0.0710392	0.0639083	0.0484216	0.04427	244594	143147	59508	42488	-3.031	0.142914	0.847731	3.576	0.998781	0.443179	0.198294	0.000174445	13059	0.00025067	2.1499e-06	0.00027738	2.2605e-09

### Sheet: cnsexpression
Phenotype	Vcnsexpression/Vp	Vnoncnsexpression/Vp	Vnongenic-margin50/Vp	Sum of V(G)/Vp	Vcnsexpression/Vp_SE	Vnoncnsexpression/Vp_SE	Vnongenic-margin50/Vp_SE	Sum of V(G)/Vp_SE	Vcnsexpression/Vg	Vnoncnsexpression/Vg	Vnongenic-margin50/Vg	Vcnsexpression/Vg_SE	Vnoncnsexpression/Vg_SE	Vnongenic-margin50/Vg_SE	n_cnsexpression	n_noncnsexpression	n_nongenic-margin50	Z_cnsexpression	Z_noncnsexpression	Z_nongenic-margin50	Penrich_cnsexpression	Penrich_noncnsexpression	Penrich_nongenic-margin50	n_ind	Plrt_cnsexpression	Plrt_noncnsexpression	Plrt_nongenic-margin50
accumbens	0.060246	0.318589	0.028212	0.407047	0.024593	0.03725	0.024878	0.04547	0.148007	0.782684	0.0693089	0.0558732	0.0721861	0.0581164	109569	263528	116625	-1.36985	3.60979	-3.03067	0.914634	0.00015322	0.99878	13059	0.0063236	0	0.12709
accumbensleft	0.050575	0.247211	0.003148	0.300934	0.024426	0.037307	0.024681	0.045538	0.16806	0.821479	0.0104608	0.0744595	0.0994691	0.0830602	109569	263528	116625	-0.747304	3.10478	-3.0508	0.77256	0.000952102	0.998859	13059	0.017091	8.3009e-12	0.44915
accumbensright	0.079317	0.289219	0.065383	0.433919	0.024904	0.037066	0.025198	0.045616	0.182792	0.666528	0.15068	0.0525763	0.0648261	0.0532796	109569	263528	116625	-0.779945	2.01943	-1.66454	0.782288	0.0217213	0.951998	13059	0.00061513	7.7716e-16	0.0042979
amygdala	0.121274	0.284616	0.055573	0.461464	0.025296	0.037155	0.025053	0.045902	0.262803	0.616769	0.120428	0.0498853	0.0599288	0.0506046	109569	263528	116625	0.780688	1.3231	-2.36684	0.217493	0.092901	0.99103	13059	5.9286e-07	2.9421e-15	0.012408
amygdalaleft	0.108307	0.242057	0.079328	0.429693	0.025162	0.0372	0.025246	0.045889	0.252057	0.563327	0.184616	0.0532441	0.0641068	0.0537219	109569	263528	116625	0.535224	0.389331	-0.996754	0.296247	0.348515	0.840558	13059	6.1648e-06	1.8185e-11	0.00069309
amygdalaright	0.093214	0.249745	0.022187	0.365146	0.025152	0.03717	0.024815	0.046046	0.255279	0.683959	0.060762	0.0623757	0.0767075	0.0655466	109569	263528	116625	0.510214	1.9491	-2.85859	0.304951	0.025642	0.997872	13059	8.9156e-05	3.6317e-12	0.18408
brain	0.169905	0.339691	0.022235	0.531831	0.025472	0.037001	0.024526	0.045268	0.319472	0.63872	0.0418084	0.0439217	0.0529561	0.044604	109569	263528	116625	2.20004	1.92151	-4.6237	0.0139021	0.027334	0.999998	13059	5.254e-12	0	0.1803
caudate	0.146918	0.329364	0.056571	0.532852	0.025284	0.037311	0.025016	0.045204	0.27572	0.618114	0.106166	0.0433586	0.0527365	0.0442514	109569	263528	116625	1.20156	1.53096	-3.0617	0.114766	0.0628892	0.9989	13059	1.3883e-09	0	0.011245
caudateleft	0.147645	0.302035	0.065452	0.515131	0.025281	0.037309	0.025084	0.04516	0.286616	0.586325	0.127059	0.0450139	0.0542886	0.0454276	109569	263528	116625	1.40004	0.893575	-2.48155	0.0807502	0.185775	0.993459	13059	1.0811e-09	1.1102e-16	0.0041311
caudateright	0.134816	0.32907	0.044827	0.508714	0.025272	0.037324	0.024986	0.045381	0.265014	0.646868	0.0881184	0.0452006	0.0555957	0.0463836	109569	263528	116625	0.915405	1.97589	-3.31957	0.179989	0.0240836	0.999549	13059	2.6591e-08	0	0.03565
height	0.206828	0.490117	0.013633	0.710578	0.02505	0.036589	0.024252	0.044746	0.29107	0.689744	0.0191858	0.0325008	0.0394947	0.033637	109569	263528	116625	2.08608	3.93261	-6.99951	0.0184858	4.20138e-05	1	13046	0	0	0.28709
hippocampus	0.174762	0.328435	0.034597	0.537794	0.02551	0.036895	0.024583	0.045321	0.324961	0.610708	0.0643313	0.043548	0.0515757	0.0437023	109569	263528	116625	2.34852	1.41732	-4.13268	0.009424	0.0781943	0.999982	13059	1.5061e-12	0	0.076883
hippocampusleft	0.18009	0.309467	0.020425	0.509982	0.025575	0.036886	0.024521	0.045229	0.35313	0.606819	0.0400504	0.0464966	0.0545172	0.047294	109569	263528	116625	2.8455	1.27053	-4.48607	0.00221708	0.101947	0.999996	13059	3.8086e-13	0	0.2004
hippocampusright	0.149663	0.285269	0.04561	0.480542	0.025448	0.037045	0.024757	0.045699	0.311446	0.59364	0.0949137	0.0482834	0.0573762	0.0488176	109569	263528	116625	1.83678	0.974373	-3.03909	0.0331215	0.164936	0.998814	13059	1.0989e-09	2.0539e-15	0.030517
ICV	0.152847	0.328589	0.051982	0.533418	0.025391	0.037099	0.02492	0.045547	0.286543	0.616007	0.0974508	0.0432799	0.0524596	0.0440342	109569	263528	116625	1.47106	1.48463	-3.29339	0.0706369	0.0688206	0.999505	13059	4.3439e-10	0	0.017514
intelligence	0.084843	0.142412	0.115827	0.343082	0.026609	0.039926	0.027649	0.049357	0.247297	0.415096	0.337607	0.0704815	0.0891499	0.0740828	109569	263528	116625	0.334573	-1.40493	1.36625	0.368974	0.919978	0.0859304	12099	0.00052136	0.0001536	1.0307e-05
pallidum	0.14301	0.254292	0.004844	0.402145	0.025042	0.037297	0.024578	0.045691	0.355617	0.632338	0.0120454	0.0581514	0.0696833	0.0620793	109569	263528	116625	2.34025	1.36338	-4.05577	0.00963551	0.086382	0.999975	13059	1.6156e-09	2.1719e-12	0.42171
pallidumleft	0.125013	0.173479	-0.016951	0.281542	0.024997	0.036917	0.024531	0.045477	0.444031	0.616177	-0.0602079	0.0869203	0.0983644	-0.091458	109569	263528	116625	2.74543	0.797523	-3.75037	0.00302154	0.212574	0.999912	13059	1.1484e-07	8.1002e-07	0.24619
pallidumright	0.136406	0.275912	0.03053	0.442848	0.024968	0.037526	0.024798	0.045852	0.30802	0.62304	0.0689401	0.0519877	0.0634438	0.0537775	109569	263528	116625	1.64616	1.35045	-3.32491	0.0498655	0.0884365	0.999558	13059	7.4467e-09	5.6288e-14	0.10723
putamen	0.118747	0.299264	0.068662	0.486673	0.025086	0.036867	0.025042	0.045518	0.243998	0.614918	0.141084	0.0467577	0.0572025	0.0473864	109569	263528	116625	0.432385	1.34991	-2.06915	0.332731	0.0885219	0.980734	13059	6.4284e-07	5.5511e-17	0.0026179
putamenleft	0.106151	0.274981	0.065265	0.446396	0.024937	0.036971	0.025067	0.045444	0.237795	0.616001	0.146204	0.0508653	0.0622321	0.0516063	109569	263528	116625	0.265777	1.26329	-1.79214	0.395206	0.103243	0.963444	13059	6.343e-06	1.2823e-14	0.0040264
putamenright	0.120331	0.278491	0.064119	0.462941	0.025207	0.036835	0.025064	0.045747	0.259927	0.601569	0.138504	0.0492285	0.0599603	0.0498015	109569	263528	116625	0.739058	1.05838	-2.02526	0.229936	0.144941	0.97858	13059	5.6202e-07	3.8303e-15	0.0046635
thalamus	0.216611	0.304395	0.037769	0.558775	0.025297	0.036764	0.024684	0.045078	0.387653	0.544754	0.0675925	0.0425795	0.0498222	0.0419294	109569	263528	116625	3.99858	0.1175	-4.21507	3.18615e-05	0.453232	0.999988	13059	0	0	0.061555
thalamusleft	0.196543	0.260208	0.04111	0.497861	0.025251	0.036845	0.024918	0.045381	0.394775	0.522652	0.0825732	0.0481535	0.0559314	0.0476884	109569	263528	116625	3.71031	-0.27112	-3.41979	0.000103503	0.606851	0.999687	13059	3.3307e-16	2.6606e-13	0.048807
thalamusright	0.200413	0.296335	0.034217	0.530965	0.025275	0.036797	0.024575	0.04517	0.37745	0.558106	0.064443	0.0444224	0.0522499	0.0444464	109569	263528	116625	3.57698	0.377885	-4.09909	0.000173791	0.352758	0.999979	13059	1.1102e-16	1.1102e-16	0.079279
