## Supplementary material for "Polygenic architecture of human neuroanatomical diversity": h2 partitions, merged

### Sheet: updown-margin20-50
Phenotype	avdatasets	Vgenic-margin0/Vp	Vgenic-margin0/Vp_SE	fgenic-margin0	Vupdown-margin20/Vp	Vupdown-margin20/Vp_SE	fupdown-margin20	Vupdown-margin20-50/Vp	Vupdown-margin20-50/Vp_SE	fupdown-margin20-50	Vnongenic-margin50/Vp	Vnongenic-margin50/Vp_SE	fnongenic-margin50	Vgenic-margin0/Vg/f	Vgenic-margin0/Vg/f_SE	Penrich_Vgenic-margin0	Vupdown-margin20/Vg/f	Vupdown-margin20/Vg/f_SE	Penrich_Vupdown-margin20	Vupdown-margin20-50/Vg/f	Vupdown-margin20-50/Vg/f_SE	Penrich_Vupdown-margin20-50	Vnongenic-margin50/Vg/f	Vnongenic-margin50/Vg/f_SE	Penrich_Vnongenic-margin50
accumbens	ukb-22110,ADNI12,IMAGEN123,SHIP,TREND	0.214888	0.0259211	0.507966	0.11984	0.0177655	0.152515	0.0212557	0.0145224	0.100768	0.0344016	0.0173082	0.238594	1.07659	0.111208	0.245517	2.04842	0.332461	0.000806575	0.498061	0.395145	0.898005	0.362901	0.192292	0.999539
amygdala	ukb-22110,ADNI12,IMAGEN123,LOTHIAN,SHIP,TREND	0.307398	0.0247165	0.507827	0.0605595	0.0167804	0.152553	0.00520736	0.0140005	0.100764	0.0711206	0.0166996	0.238591	1.33709	0.102308	0.000492428	1.05593	0.269994	0.417948	0.168169	0.360218	0.989535	0.597302	0.164221	0.9929
brain	ukb-22110,ADNI12,IMAGEN123,LOTHIAN,SHIP,TREND	0.402158	0.0248467	0.507849	0.08581	0.0168248	0.152546	0.0323003	0.0138974	0.100773	0.0184426	0.0164415	0.23858	1.4373	0.0781548	1.10099e-08	1.06646	0.206251	0.373644	0.629546	0.262759	0.92071	0.178421	0.134732	1
caudate	ukb-22110,ADNI12,IMAGEN123,LOTHIAN,SHIP,TREND	0.398385	0.0246755	0.507857	0.0626608	0.0168843	0.152536	0.00386832	0.0138501	0.100788	0.0532141	0.0165638	0.238604	1.49226	0.0858643	4.93434e-09	0.754524	0.220567	0.867131	0.159291	0.271409	0.999024	0.503171	0.133988	0.999896
height	ukb-22110,IMAGEN123	0.432969	0.0320654	0.508712	0.188005	0.0219354	0.152399	0.0653712	0.0178441	0.100583	0.0169259	0.0208267	0.238257	1.21149	0.0741619	0.00217365	1.75055	0.208548	0.000159765	0.929116	0.25309	0.61029	0.0991246	0.124563	1
hippocampus	ukb-22110,ADNI12,IMAGEN123,LOTHIAN,SHIP	0.382999	0.0258003	0.507909	0.0819142	0.0175585	0.152507	0.0188955	0.0144354	0.10076	0.0446425	0.0172231	0.238545	1.40378	0.0757677	4.93317e-08	1.03061	0.201045	0.439501	0.475079	0.264084	0.976578	0.319618	0.127175	1
ICV	ukb-22110,ADNI12,IMAGEN123,LOTHIAN,TREND	0.352399	0.0265945	0.508224	0.117471	0.0180383	0.152506	0.0156422	0.0147324	0.100703	0.0495192	0.0176477	0.2384	1.27847	0.0782385	0.00018594	1.41447	0.221695	0.0307716	0.2792	0.276111	0.99548	0.424559	0.132289	0.999993
pallidum	ukb-22110,ADNI12,IMAGEN123,LOTHIAN,SHIP,TREND	0.27101	0.0246799	0.507846	0.0793341	0.0168665	0.152554	0.0446696	0.0141666	0.100784	-0.0124183	0.0162945	0.238592	1.32739	0.105837	0.000989485	1.44328	0.281629	0.0577432	1.07154	0.341068	0.416925	0.0453026	0.181902	1
putamen	ukb-22110,ADNI12,IMAGEN123,LOTHIAN,SHIP,TREND	0.292335	0.0246182	0.50781	0.0740086	0.0167513	0.152545	0.0347736	0.0139953	0.100798	0.0720369	0.0166304	0.238597	1.22972	0.102193	0.0122924	1.05472	0.278723	0.422172	0.699498	0.330742	0.818211	0.60648	0.156485	0.994044
thalamus	ukb-22110,ADNI12,IMAGEN123,LOTHIAN,SHIP,TREND	0.438008	0.0247148	0.507863	0.0608391	0.0169112	0.152529	0.0129764	0.0138169	0.10077	0.031627	0.016495	0.238579	1.55209	0.0850028	4.15119e-11	0.730847	0.227364	0.881753	0.242929	0.269941	0.997481	0.31193	0.139839	1
accumbensleft	ukb-22110	0.181982	0.03825	0.509252	0.101766	0.025703	0.15222	0.009942	0.020839	0.100383	0.008251	0.024824	0.238144	1.18351	0.194977	0.173298	2.21415	0.566809	0.0160933	0.328013	0.682382	0.83763	0.114748	0.337203	0.995671
accumbensright	ukb-22110	0.21904	0.038374	0.509252	0.109769	0.025679	0.15222	0.037987	0.02108	0.100383	0.067031	0.025361	0.238144	0.991457	0.136101	0.525024	1.66223	0.381627	0.0413465	0.872284	0.475726	0.605829	0.648812	0.224905	0.940797
amygdalaleft	ukb-22110	0.27114	0.038524	0.509252	0.078484	0.025617	0.15222	-0.006442	0.020704	0.100383	0.08624	0.025374	0.238144	1.23987	0.13827	0.041388	1.20067	0.379621	0.298539	-0.149443	0.489059	0.990621	0.843304	0.226368	0.7556
amygdalaright	ukb-22110	0.288122	0.038537	0.509252	0.053914	0.025419	0.15222	-0.006194	0.020761	0.100383	0.030891	0.024972	0.238144	1.54274	0.170171	0.000712834	0.965781	0.439573	0.531025	-0.168252	0.568638	0.980035	0.353705	0.270122	0.991635
caudateleft	ukb-22110	0.374877	0.038321	0.509252	0.06158	0.025322	0.15222	0.004107	0.020813	0.100383	0.071436	0.02516	0.238144	1.43776	0.119921	0.000130916	0.790127	0.313703	0.748258	0.0799087	0.407052	0.988101	0.585878	0.191574	0.984679
caudateright	ukb-22110	0.397969	0.038378	0.509252	0.052211	0.025449	0.15222	0.003303	0.02076	0.100383	0.05272	0.025052	0.238144	1.5438	0.124408	6.18065e-06	0.677586	0.319506	0.843537	0.0650015	0.403874	0.989696	0.437331	0.195936	0.997959
hippocampusleft	ukb-22110	0.36202	0.038551	0.509252	0.090978	0.025687	0.15222	0.032403	0.020919	0.100383	0.025552	0.02472	0.238144	1.39129	0.118143	0.000463086	1.16972	0.318815	0.297242	0.631748	0.401518	0.820468	0.209992	0.197656	0.999968
hippocampusright	ukb-22110	0.372279	0.038786	0.509252	0.059576	0.025298	0.15222	-0.001071	0.020595	0.100383	0.05633	0.024934	0.238144	1.50074	0.126013	3.5383e-05	0.803466	0.329925	0.724309	-0.0219027	0.397808	0.994898	0.485589	0.201542	0.99465
intelligence	ukb-22110	0.204789	0.041471	0.509252	0.001549	0.026993	0.15222	0.023598	0.022831	0.100383	0.116485	0.027734	0.238144	1.16083	0.184527	0.191715	0.0293748	0.51104	0.971238	0.678595	0.641707	0.691765	1.41197	0.309296	0.0914366
pallidumleft	ukb-22110	0.208048	0.038332	0.509252	0.05603	0.025477	0.15222	0.035783	0.021195	0.100383	-0.01886	0.024611	0.238144	1.45386	0.218303	0.0188068	1.30991	0.57951	0.296404	1.26855	0.736291	0.357654	-0.281834	0.392513	0.999454
pallidumright	ukb-22110	0.276978	0.0384	0.509252	0.101037	0.025837	0.15222	0.034037	0.021127	0.100383	0.03098	0.024892	0.238144	1.22766	0.133505	0.0440747	1.49821	0.373882	0.0913429	0.765342	0.463557	0.693646	0.293634	0.22353	0.999211
putamenleft	ukb-22110	0.279428	0.038399	0.509252	0.074644	0.025337	0.15222	0.020934	0.021069	0.100383	0.069718	0.025196	0.238144	1.2338	0.133303	0.0397205	1.10263	0.365003	0.389284	0.468923	0.459261	0.876236	0.658285	0.218767	0.940857
putamenright	ukb-22110	0.296098	0.038519	0.509252	0.068424	0.025418	0.15222	0.031747	0.021111	0.100383	0.066801	0.025159	0.238144	1.25561	0.128974	0.0237449	0.970709	0.350112	0.533338	0.68296	0.444716	0.762047	0.605754	0.209687	0.969957
thalamusleft	ukb-22110	0.404702	0.038447	0.509252	0.03532	0.025231	0.15222	0.017083	0.020708	0.100383	0.044336	0.024997	0.238144	1.58483	0.126018	1.73492e-06	0.46273	0.32046	0.953185	0.339378	0.408889	0.946915	0.371276	0.196555	0.99931
thalamusright	ukb-22110	0.417278	0.038376	0.509252	0.075539	0.025569	0.15222	0.001773	0.020473	0.100383	0.039979	0.024663	0.238144	1.53281	0.115736	2.07529e-06	0.928313	0.302901	0.593543	0.0330403	0.329841	0.998314	0.314042	0.183138	0.99991

### Sheet: maf
Phenotype	avdatasets	Vmaf.0.001-0.05/Vp	Vmaf.0.001-0.05/Vp_SE	fmaf.0.001-0.05	Vmaf.0.05-0.2/Vp	Vmaf.0.05-0.2/Vp_SE	fmaf.0.05-0.2	Vmaf.0.2-0.35/Vp	Vmaf.0.2-0.35/Vp_SE	fmaf.0.2-0.35	Vmaf.0.35-0.5/Vp	Vmaf.0.35-0.5/Vp_SE	fmaf.0.35-0.5	Vmaf.0.001-0.05/Vg/f	Vmaf.0.001-0.05/Vg/f_SE	Penrich_Vmaf.0.001-0.05	Vmaf.0.05-0.2/Vg/f	Vmaf.0.05-0.2/Vg/f_SE	Penrich_Vmaf.0.05-0.2	Vmaf.0.2-0.35/Vg/f	Vmaf.0.2-0.35/Vg/f_SE	Penrich_Vmaf.0.2-0.35	Vmaf.0.35-0.5/Vg/f	Vmaf.0.35-0.5/Vg/f_SE	Penrich_Vmaf.0.35-0.5
accumbens	ukb-22110,ADNI12,IMAGEN123,LOTHIAN,SHIP,TREND	0.0254398	0.017328	0.349228	0.1414	0.0231311	0.297271	0.0937267	0.0170233	0.125772	0.0433635	0.0142476	0.0897586	0.453416	0.157514	0.99974	1.28768	0.173912	0.0490483	1.85507	0.299665	0.00216262	1.52374	0.354943	0.0700318
amygdala	ukb-22110,ADNI12,IMAGEN123,LOTHIAN,SHIP,TREND	0.0800807	0.0182558	0.371165	0.14305	0.0230806	0.297249	0.105636	0.0171058	0.12565	0.0498458	0.014325	0.0898955	0.566478	0.126223	0.999703	1.1237	0.1606	0.220585	2.00854	0.290121	0.000254224	1.40569	0.321688	0.10363
brain	ukb-22110,ADNI12,IMAGEN123,LOTHIAN,SHIP,TREND	0.117334	0.0188418	0.380969	0.18849	0.0229353	0.297519	0.0886843	0.017038	0.125633	0.0764512	0.0144897	0.0898668	0.578314	0.113984	0.999892	1.28644	0.147941	0.0264224	1.3351	0.252631	0.0923486	1.79694	0.296097	0.00355694
caudate	ukb-22110,ADNI12,IMAGEN123,LOTHIAN,SHIP	0.0520776	0.019596	0.390998	0.24092	0.0239966	0.297324	0.114811	0.0176364	0.125662	0.0776072	0.0149637	0.0899816	0.135498	0.141656	1	1.73868	0.172777	9.54139e-06	1.92629	0.295632	0.000864396	1.84459	0.329305	0.00516229
height	ukb-22110,IMAGEN123	0.125625	0.0303095	0.44094	0.223654	0.0290229	0.295232	0.141954	0.0209455	0.123634	0.13649	0.0180191	0.0883891	0.420672	0.109197	1	1.20146	0.150095	0.089764	1.81387	0.268363	0.00121188	2.38668	0.316049	5.73195e-06
hippocampus	ukb-22110,ADNI12,IMAGEN123,LOTHIAN,SHIP	0.0879616	0.0184059	0.36703	0.182855	0.0238308	0.297327	0.118085	0.0177414	0.125722	0.0740304	0.0151319	0.08978	0.428136	0.114394	1	1.36174	0.128528	0.00244286	1.73358	0.212498	0.00027804	1.45503	0.256663	0.0381239
ICV	ukb-22110,ADNI12,IMAGEN123,LOTHIAN,TREND	0.110289	0.0204226	0.381768	0.186204	0.0244839	0.29705	0.0879895	0.0179389	0.124966	0.0830974	0.0153658	0.0894788	0.576835	0.117689	0.999838	1.26024	0.137414	0.0291212	1.39594	0.258948	0.0631282	1.82709	0.317051	0.00454436
pallidum	ukb-22110,IMAGEN123,LOTHIAN,TREND	-0.00249142	0.0265543	0.438355	0.184364	0.0264652	0.296057	0.0982312	0.0191575	0.124276	0.0688053	0.0160603	0.0887798	-0.0475482	0.211578	1	1.73176	0.22766	0.000653863	2.30591	0.381193	0.000306444	2.0092	0.423409	0.00857409
putamen	ukb-22110,ADNI12,IMAGEN123,LOTHIAN,SHIP,TREND	0.0424713	0.0181342	0.378085	0.154657	0.0229335	0.297581	0.12198	0.0172874	0.125466	0.0829373	0.014458	0.0898412	0.305152	0.132743	1	1.28052	0.174449	0.0539115	2.15348	0.323713	0.000183122	2.02678	0.336453	0.00113749
thalamus	ukb-22110,ADNI12,IMAGEN123,LOTHIAN	0.133894	0.0213105	0.384202	0.148934	0.0252464	0.296518	0.0781089	0.0186765	0.124948	0.112063	0.0160407	0.0894288	0.671283	0.120194	0.99688	1.03918	0.159575	0.403029	1.20981	0.27647	0.223956	2.39129	0.336046	1.73522e-05
accumbensleft	ukb-22110	0.061351	0.043435	0.499439	0.087889	0.033284	0.292294	0.084137	0.023341	0.12151	0.035792	0.01946	0.0867568	0.456366	0.273406	0.976615	1.1171	0.405022	0.386249	2.57247	0.784227	0.0224753	1.5327	0.845066	0.264227
accumbensright	ukb-22110	0.085962	0.043411	0.499439	0.163455	0.033216	0.292294	0.103365	0.023512	0.12151	0.039101	0.01943	0.0867568	0.439205	0.188413	0.998542	1.427	0.285542	0.0674072	2.17072	0.523532	0.0126692	1.15008	0.57085	0.396311
amygdalaleft	ukb-22110	0.086942	0.04288	0.499439	0.16548	0.033396	0.292294	0.106611	0.023459	0.12151	0.032968	0.019476	0.0867568	0.444078	0.185637	0.998626	1.44424	0.284218	0.0590241	2.23822	0.524797	0.00915173	0.969398	0.572539	0.521313
amygdalaright	ukb-22110	0.123658	0.043431	0.499439	0.080486	0.032856	0.292294	0.085203	0.023469	0.12151	0.051144	0.019775	0.0867568	0.727166	0.19812	0.915761	0.808715	0.312301	0.729897	2.05938	0.598578	0.0383777	1.73135	0.676506	0.139832
caudateleft	ukb-22110	0.003055	0.042342	0.499439	0.244329	0.033375	0.292294	0.119061	0.023355	0.12151	0.07359	0.019815	0.0867568	0.0139008	0.191855	1	1.89963	0.268071	0.000395495	2.22674	0.465294	0.00418844	1.92765	0.534426	0.0413007
caudateright	ukb-22110	0.029468	0.042442	0.499439	0.237496	0.033407	0.292294	0.103078	0.02325	0.12151	0.076517	0.01977	0.0867568	0.132126	0.180081	0.999999	1.81953	0.261651	0.000867713	1.89965	0.444347	0.0214508	1.97504	0.524669	0.0315569
hippocampusleft	ukb-22110	0.118811	0.042768	0.499439	0.189904	0.033254	0.292294	0.09624	0.023293	0.12151	0.059816	0.019692	0.0867568	0.511841	0.153015	0.999289	1.3979	0.239305	0.0481834	1.70414	0.422173	0.0476693	1.48346	0.488805	0.161317
hippocampusright	ukb-22110	0.056368	0.042792	0.499439	0.169116	0.033034	0.292294	0.119459	0.023584	0.12151	0.07488	0.019926	0.0867568	0.268834	0.185063	0.999961	1.37816	0.263078	0.0752964	2.34175	0.497193	0.00348111	2.05587	0.56086	0.0298776
intelligence	ukb-22110	0.036947	0.046551	0.499439	0.134829	0.035826	0.292294	0.073201	0.024977	0.12151	0.052577	0.02098	0.0867568	0.248617	0.284926	0.995819	1.55024	0.405849	0.0875863	2.0246	0.729963	0.0802145	2.0367	0.845238	0.110002
pallidumleft	ukb-22110	-0.06106	0.042712	0.499439	0.162702	0.033337	0.292294	0.070932	0.023228	0.12151	0.050274	0.01961	0.0867568	-0.548612	0.470661	0.9995	2.49784	0.594929	0.00590652	2.61952	0.946345	0.0435094	2.60035	1.09939	0.0727429
pallidumright	ukb-22110	0.022401	0.042917	0.499439	0.177167	0.033238	0.292294	0.101096	0.023537	0.12151	0.077118	0.01977	0.0867568	0.118725	0.21808	0.999973	1.60444	0.300535	0.0221522	2.20232	0.543777	0.013516	2.35294	0.637239	0.0168715
putamenleft	ukb-22110	0.050751	0.042598	0.499439	0.165061	0.033198	0.292294	0.107181	0.023583	0.12151	0.069453	0.019869	0.0867568	0.25893	0.196887	0.999916	1.43895	0.281922	0.0597372	2.24763	0.526086	0.00885708	2.03989	0.606181	0.0431281
putamenright	ukb-22110	0.083664	0.042728	0.499439	0.125217	0.033166	0.292294	0.120934	0.023692	0.12151	0.081959	0.019862	0.0867568	0.406815	0.179097	0.999537	1.04036	0.260285	0.438382	2.417	0.508403	0.00265858	2.29422	0.585506	0.0135379
thalamusleft	ukb-22110	0.170215	0.043058	0.499439	0.133055	0.032671	0.292294	0.065395	0.023131	0.12151	0.100704	0.019913	0.0867568	0.726107	0.142579	0.972634	0.969834	0.22555	0.553197	1.14662	0.406511	0.359174	2.47303	0.516955	0.00218987
thalamusright	ukb-22110	0.146542	0.042819	0.499439	0.14621	0.032599	0.292294	0.078764	0.023246	0.12151	0.113247	0.019986	0.0867568	0.605271	0.142238	0.997241	1.03188	0.218644	0.442041	1.33717	0.398498	0.19875	2.69274	0.510277	0.000454473

### Sheet: cnsexpression
Phenotype	avdatasets	Vcnsexpression/Vp	Vcnsexpression/Vp_SE	fcnsexpression	Vnoncnsexpression/Vp	Vnoncnsexpression/Vp_SE	fnoncnsexpression	Vnongenic-margin50/Vp	Vnongenic-margin50/Vp_SE	fnongenic-margin50	Vcnsexpression/Vg/f	Vcnsexpression/Vg/f_SE	Penrich_Vcnsexpression	Vnoncnsexpression/Vg/f	Vnoncnsexpression/Vg/f_SE	Penrich_Vnoncnsexpression	Vnongenic-margin50/Vg/f	Vnongenic-margin50/Vg/f_SE	Penrich_Vnongenic-margin50
accumbens	ukb-22110,ADNI12,IMAGEN123,SHIP,TREND	0.0617141	0.0167691	0.223838	0.297297	0.0251707	0.537513	0.0297261	0.0172126	0.238588	0.686439	0.192591	0.94825	1.43395	0.107866	2.87236e-05	0.305303	0.195081	0.999815
amygdala	ukb-22110,ADNI12,IMAGEN123,LOTHIAN,SHIP,TREND	0.110861	0.0162949	0.223842	0.268988	0.0241547	0.537507	0.0632326	0.0165881	0.238591	1.16751	0.167119	0.15809	1.13189	0.084972	0.0603101	0.527408	0.165026	0.997907
brain	ukb-22110,ADNI12,IMAGEN123,LOTHIAN,SHIP,TREND	0.17948	0.016301	0.223841	0.344027	0.0240114	0.537495	0.0108528	0.0163335	0.23858	1.48771	0.136929	0.0001842	1.18934	0.0677636	0.00260208	0.128639	0.136873	1
caudate	ukb-22110,ADNI12,IMAGEN123,LOTHIAN,SHIP,TREND	0.14308	0.0163641	0.223853	0.331633	0.0242293	0.537499	0.0466948	0.0165024	0.238606	1.27092	0.144219	0.0301532	1.14555	0.0732473	0.0234569	0.455707	0.133686	0.999977
height	ukb-22110,IMAGEN123	0.204317	0.0210695	0.223876	0.483953	0.0310146	0.537861	0.015772	0.0207602	0.23826	1.29769	0.127287	0.00967503	1.27802	0.0647581	8.80685e-06	0.0921673	0.124428	1
hippocampus	ukb-22110,ADNI12,IMAGEN123,LOTHIAN,SHIP	0.171316	0.0171807	0.223859	0.317705	0.0249802	0.537524	0.0360139	0.0171067	0.238546	1.47215	0.133835	0.000209463	1.13189	0.0647261	0.0207914	0.259523	0.126801	1
ICV	ukb-22110,ADNI12,IMAGEN123,LOTHIAN,TREND	0.159232	0.0175294	0.223936	0.331204	0.0258261	0.537656	0.041605	0.0175416	0.238402	1.31299	0.134524	0.00999131	1.15264	0.0682966	0.0127084	0.376682	0.134681	0.999998
pallidum	ukb-22110,ADNI12,IMAGEN123,LOTHIAN,SHIP,TREND	0.135174	0.0161985	0.223855	0.259967	0.024163	0.537486	-0.011172	0.0162622	0.238593	1.55978	0.174528	0.000669658	1.19854	0.0975114	0.02087	0.048363	0.190202	1
putamen	ukb-22110,ADNI12,IMAGEN123,LOTHIAN,SHIP,TREND	0.109145	0.0162305	0.223848	0.298285	0.0239877	0.537501	0.0675167	0.0165751	0.238595	1.08446	0.164684	0.30402	1.15695	0.0841258	0.0310487	0.57092	0.155569	0.997093
thalamus	ukb-22110,ADNI12,IMAGEN123,LOTHIAN,SHIP,TREND	0.207117	0.0163118	0.223857	0.306013	0.0240053	0.537514	0.0266341	0.0164178	0.238582	1.70279	0.14545	6.764e-07	1.01958	0.0733781	0.3948	0.283785	0.14136	1
accumbensleft	ukb-22110	0.050575	0.024426	0.223737	0.247211	0.037307	0.538118	0.003148	0.024681	0.238145	0.75115	0.332799	0.772694	1.52658	0.184846	0.00219464	0.043926	0.34878	0.996939
accumbensright	ukb-22110	0.079317	0.024904	0.223737	0.289219	0.037066	0.538118	0.065383	0.025198	0.238145	0.816995	0.234992	0.781943	1.23863	0.120468	0.0238046	0.632724	0.223727	0.949666
amygdalaleft	ukb-22110	0.108307	0.025162	0.223737	0.242057	0.0372	0.538118	0.079328	0.025246	0.238145	1.12658	0.237976	0.2974	1.04685	0.119132	0.347072	0.775224	0.225585	0.840476
amygdalaright	ukb-22110	0.093214	0.025152	0.223737	0.249745	0.03717	0.538118	0.022187	0.024815	0.238145	1.14098	0.27879	0.306544	1.27102	0.142548	0.0286333	0.255147	0.275238	0.996597
caudateleft	ukb-22110	0.147645	0.025281	0.223737	0.302035	0.037309	0.538118	0.065452	0.025084	0.238145	1.28104	0.201191	0.081226	1.08959	0.100886	0.187272	0.533534	0.190756	0.992765
caudateright	ukb-22110	0.134816	0.025272	0.223737	0.32907	0.037324	0.538118	0.044827	0.024986	0.238145	1.18449	0.202026	0.180571	1.20209	0.103315	0.0252272	0.37002	0.19477	0.999391
hippocampusleft	ukb-22110	0.18009	0.025575	0.223737	0.309467	0.036886	0.538118	0.020425	0.024521	0.238145	1.57833	0.207818	0.00269421	1.12767	0.101311	0.103801	0.168176	0.198593	0.999986
hippocampusright	ukb-22110	0.149663	0.025448	0.223737	0.285269	0.037045	0.538118	0.04561	0.024757	0.238145	1.39202	0.215804	0.0346431	1.10318	0.106624	0.166599	0.398554	0.204991	0.998327
intelligence	ukb-22110	0.084843	0.026609	0.223737	0.142412	0.039926	0.538118	0.115827	0.027649	0.238145	1.1053	0.315019	0.36909	0.771386	0.16567	0.916197	1.41765	0.311082	0.089704
pallidumleft	ukb-22110	0.125013	0.024997	0.223737	0.173479	0.036917	0.538118	-0.016951	0.024531	0.238145	1.98461	0.388493	0.0056314	1.14506	0.182794	0.213723	-0.25282	0.384043	0.999447
pallidumright	ukb-22110	0.136406	0.024968	0.223737	0.275912	0.037526	0.538118	0.03053	0.024798	0.238145	1.3767	0.232361	0.0524868	1.15781	0.1179	0.0903593	0.289488	0.225818	0.999174
putamenleft	ukb-22110	0.106151	0.024937	0.223737	0.274981	0.036971	0.538118	0.065265	0.025067	0.238145	1.06283	0.227344	0.39113	1.14473	0.115648	0.105376	0.613927	0.216701	0.962592
putamenright	ukb-22110	0.120331	0.025207	0.223737	0.278491	0.036835	0.538118	0.064119	0.025064	0.238145	1.16175	0.220028	0.231125	1.11791	0.111426	0.144976	0.581593	0.209122	0.977292
thalamusleft	ukb-22110	0.196543	0.025251	0.223737	0.260208	0.036845	0.538118	0.04111	0.024918	0.238145	1.76446	0.215223	0.00019121	0.97126	0.103939	0.608922	0.346735	0.200249	0.999447
thalamusright	ukb-22110	0.200413	0.025275	0.223737	0.296335	0.036797	0.538118	0.034217	0.024575	0.238145	1.68703	0.198547	0.000269817	1.03715	0.0970976	0.351022	0.270604	0.186636	0.999953
