## Supplementary material for "Polygenic architecture of human neuroanatomical diversity": h2 simulations, adni

### Sheet: result.simu
nb_ind	nb_conv	th_mean	obs_mean	obs_mean_se	p_mean	th_sd	obs_sd	obs_sd_se	p_sd	D_ks	p_ks
100	638	0.5	2.74458	0.172691	1.26175e-38	7.27477	4.36194	0.0863905	6.01351e-249	0.212132	0
200	859	0.5	1.07714	0.0721183	1.21775e-15	2.60612	2.1137	0.0421286	1.4651e-31	0.103965	1.72363e-08
400	948	0.5	0.642248	0.0315154	6.37367e-06	1.10026	0.970347	0.0210536	6.8049e-10	0.0675741	0.000347594
800	995	0.5	0.508882	0.0155973	0.569026	0.50599	0.491996	0.0104725	0.181459	0.022118	0.715093
