## Supplementary material for "Polygenic architecture of human neuroanatomical diversity": h2 simulations, UKB

### Sheet: result.simu
nb_ind	nb_conv	th_mean	obs_mean	obs_mean_se	p_mean	th_sd	obs_sd	obs_sd_se	p_sd	D_ks	p_ks
100	980	0.5	0.651521	0.15735	0.335571	4.97996	4.92585	0.102958	0.599185	0.0226972	0.693633
200	998	0.5	0.482053	0.0761236	0.813621	2.28583	2.40483	0.0509268	0.0194504	0.0338116	0.203967
400	1000	0.5	0.504372	0.0347171	0.899796	1.10426	1.09785	0.0224512	0.775316	0.0149791	0.978339
800	1000	0.5	0.496043	0.0175468	0.821586	0.540301	0.554877	0.0127607	0.253326	0.0175098	0.919042
