## Supplementary material for "Polygenic architecture of human neuroanatomical diversity": Polygenic scores, UKB

### Sheet: r2_dt
pheno	mean_pheno	sd_pheno	Rsq_age_only	Rsq_pca_only	Rsq_sex_only	Rsq_centre_only	Rsq_gps_only	sd_resid	Rsq	SErsq	LCL	UCL
accumbens	0.907177	0.156365	0.121256	0.00120211	0.0783966	0.00163529	0.00862146	0.138086	0.0123337	0.00278809	0.00686916	0.0177983
amygdala	3.11895	0.39758	0.102895	0.00155384	0.146732	4.28051e-05	0.0107965	0.338913	0.0158902	0.00315324	0.00970994	0.0220704
caudate	6.65588	0.882056	2.73877e-05	0.00455119	0.107603	0.00329317	0.0231823	0.82998	0.0244985	0.00388103	0.0168918	0.0321052
hippocampus	7.73668	0.780616	0.124349	0.00207161	0.07062	0.000204543	0.0110188	0.691908	0.017287	0.00328425	0.01085	0.023724
pallidum	3.82794	0.442027	0.0120962	0.00281766	0.140191	0.000298448	0.0172266	0.404472	0.020057	0.00352763	0.013143	0.026971
putamen	8.90293	1.05143	0.0586353	0.00260229	0.163316	0.000793843	0.0119047	0.915435	0.0153833	0.00310414	0.00929932	0.0214673
thalamus	13.2098	1.38276	0.132091	0.0025066	0.138883	0.00172022	0.0121218	1.1581	0.0159075	0.00315491	0.00972402	0.022091
brain	1143.06	110.902	0.0400384	0.00230252	0.289918	0.00106298	0.0169314	89.2113	0.0220653	0.00369244	0.0148282	0.0293023
ICV	1485.56	145.242	0.00261993	0.00319823	0.321383	0.00118931	0.0153406	118.498	0.0205012	0.00356487	0.0135142	0.0274882
intelligence	6.62521	1.97672	0.0043592	0.00401329	0.00336874	0.00168461	0.00275074	1.9637	0.00318627	0.00154142	0.000165137	0.0062074
height	169.212	9.23893	0.00499008	0.00630885	0.539614	0.000328141	0.0160725	6.11698	0.0326629	0.00458996	0.0236668	0.0416591
